# Genomic dissection of endemic carbapenem resistance: metallo-beta-lactamase gene dissemination through clonal, plasmid and integron transfer pathways

**DOI:** 10.1101/2023.03.25.534241

**Authors:** Nenad Macesic, Jane Hawkey, Ben Vezina, Jessica A. Wisniewski, Hugh Cottingham, Luke V. Blakeway, Taylor Harshegyi, Katherine Pragastis, Gnei Zweena Badoordeen, Amanda Dennison, Denis W. Spelman, Adam W.J. Jenney, Anton Y. Peleg

## Abstract

Infections caused by metallo-beta-lactamase-producing organisms (MBLs) are a global health threat. Our understanding of transmission dynamics and how MBLs establish endemicity remains limited. We analysed two decades of *bla*_IMP-4_ evolution in a hospital using sequence data from 270 clinical and environmental isolates (including 169 completed genomes) and identified extreme gene promiscuity across 7 Gram-negative genera, 68 bacterial strains and 7 distinct plasmid types. An initial multi-species outbreak of conserved IncC plasmids (95 genomes across 37 strains) allowed endemicity to be established through the ability of *bla*_IMP-4_ to disseminate in successful strain-genetic setting pairs we termed ‘propagators’, in particular *Serratia marcescens* and *Enterobacter hormaechei*. From this reservoir, *bla*_IMP-4_ persisted through diversification of genetic settings that resulted from transfer of *bla*_IMP-4_ plasmids between bacterial hosts and of the integron carrying *bla*_IMP-4_ between plasmids. Our findings provide a framework for understanding endemicity and spread of MBLs and may have broader applicability to other carbapenemase-producing organisms.
