## Supplementary material for "Genomic dissection of endemic carbapenem resistance: metallo-beta-lactamase gene dissemination through clonal, plasmid and integron transfer pathways": Supp. Table 1

### Sheet: supp_final_10-3-23 (1)
Patient ID	Isolate	Assembly type	Species	Multi-locus sequence type	Collection date	Specimen type	Circular plasmid assembly	Other carbapenemases present	mcr-9.1 present	IMP-4 genetic setting	Flanking region cluster	Integron SNV profile	Illumina SRA accession no.	Oxford Nanopore accession no.
1	CPO106	hybrid	Klebsiella pneumoniae	435	2008-10-12	Blood	Yes		No	IncC	C	TGGTCGACGCCT	SRR23384859	SRR23384646
2	CPO118	hybrid	Klebsiella oxytoca	278	2016-11-22	Rectal swab	Yes		Yes	IncHI2A type 1	F	GGGTCGACACCT	SRX9913161	SRX9913132
3	CPO058	hybrid	Enterobacter hormaechei	190	2018-10-30	Rectal swab	Yes		Yes	IncHI2A type 1	7	GGGTCGACGTCT	SRX9913149	SRX9913120
4	CPO020	hybrid	Enterobacter hormaechei	134	2019-01-25	Rectal swab	Yes		Yes	IncHI2A type 2	F	GGGTCGACGTCT	SRR23384821	SRR23384702
5	CPO100	hybrid	Pseudomonas aeruginosa	111	2008-03-24	Respiratory	Yes		No	Chromosome			SRR23384781	SRR23384651
6	CPO532	illumina	Pseudomonas aeruginosa	111	2005-09-25	Respiratory			No	Chromosome			SRR23384679	NA
7	CPO495	hybrid	Klebsiella pneumoniae	4379	2004-11-05	Other	Yes		Yes	IncC	D	TGGTCGACGCCT	SRR23384798	SRR23384515
8	CPO104	hybrid	Serratia marcescens	Lineage 1	2008-08-25	Respiratory	Yes		No	IncC	A	TGGTCGACGCCT	SRR23384881	SRR23384648
8	CPO573	illumina	Serratia marcescens	Lineage 1	2008-09-14	Respiratory			No	IncC			SRR23384674	NA
9	CPO459	hybrid	Pseudomonas aeruginosa	111	2004-01-26	Blood	Yes		No	Chromosome			SRR23384813	SRR23384530
10	CPO460	illumina	Serratia marcescens	Lineage 1	2004-01-28	Other			No	IncC			SRR23384699	NA
11	CPO463	hybrid	Klebsiella pneumoniae	34	2004-02-15	Respiratory	Yes		No	IncC	A	TGGTCGACGCCT	SRR23384812	SRR23384529
12	CPO158	hybrid	Enterobacter hormaechei	114	2014-05-24	Skin and soft tissue	Yes		No	IncFIA/IncFIB/IncP	C	TGGTCGACGCCT	SRR23384671	SRR23384709
13	CPO139	hybrid	Serratia marcescens	Lineage 1	2013-07-05	Skin and soft tissue	Yes		No	IncC	A	TGGTCGACGCCT	SRR23384667	SRR23384634
14	CPO493	hybrid	Enterobacter hormaechei	114	2004-11-02	Other	Yes		Yes	IncC	B	TGGTCGACGCCT	SRR23384800	SRR23384517
14	CPO494	illumina	Enterobacter hormaechei	114	2004-11-02	Other			Yes	IncC			SRR23384694	NA
15	CPO465	hybrid	Klebsiella pneumoniae	5147-1LV	2004-03-18	Respiratory	Yes		No	IncC	B	TGGTCGACGCCT	SRR23384811	SRR23384528
16	CPO469	illumina	Pseudomonas aeruginosa	111	2004-04-30	Skin and soft tissue			No	Chromosome			SRR23384697	NA
17	CPO471	hybrid	Klebsiella quasipneumoniae	2421-1LV	2004-05-22	Urine	Yes		No	IncC	B	TGGTCGACGCCT	SRR23384809	SRR23384526
17	CPO475	hybrid	Serratia marcescens	Lineage 1	2004-06-27	Blood	Yes		No	IncC	B	TGGTCGACGCCT	SRR23384807	SRR23384524
17	CPO478	hybrid	Escherichia coli	131	2004-07-15	Urine	Yes		No	IncC	B	TGGTCGACGCCT	SRR23384805	SRR23384522
17	CPO482	hybrid	Citrobacter koseri		2004-07-31	Respiratory	Yes		No	IncC	B	TGGTCGACGCCT	SRR23384804	SRR23384521
18	CPO486	illumina	Pseudomonas aeruginosa	111	2004-10-04	Skin and soft tissue			No	Chromosome			SRR23384695	NA
19	CPO522	illumina	Pseudomonas aeruginosa	111	2005-05-05	Blood			No	Chromosome			SRR23384684	NA
20	CPO487	hybrid	Klebsiella pneumoniae	1552	2004-10-05	Respiratory	Yes		No	IncC	A	TGGTCGACGCCT	SRR23384803	SRR23384520
20	CPO492	hybrid	Enterobacter bugandensis		2004-10-27	Other	Yes		No	IncC	A	TGGTCGACGCCT	SRR23384801	SRR23384518
21	CPO513	hybrid	Escherichia coli	1231	2005-03-05	Other	Yes		No	IncC	A	TGGTCGACGCCT	SRR23384794	SRR23384511
22	CPO491	hybrid	Escherichia coli	155	2004-10-24	Respiratory	Yes		No	IncC	A	TGGTCGACGCCT	SRR23384802	SRR23384519
23	CPO500	illumina	Pseudomonas aeruginosa	111	2004-12-07	Skin and soft tissue			No	Chromosome			SRR23384691	NA
24	CPO520	hybrid	Escherichia coli	69	2005-04-01	Other	Yes		No	IncC	A	TGGTCGACGCCT	SRR23384729	SRR23384509
25	CPO521	hybrid	Enterobacter hormaechei	121-1LV	2005-05-01	Other	Yes		No	IncC	D	TGGTCGACGCCT	SRR23384728	SRR23384508
26	CPO534	hybrid	Klebsiella oxytoca	18	2005-10-17	Skin and soft tissue	Yes		Yes	IncC	B	TGGTCGACGCCT	SRR23384726	SRR23384884
27	CPO529	illumina	Serratia marcescens	Lineage 1	2005-07-16	Respiratory			No	IncC			SRR23384680	NA
28	CPO538	illumina	Serratia marcescens	Lineage 1	2006-02-07	Respiratory			No	IncC			SRR23384678	NA
29	CPO537	hybrid	Klebsiella pneumoniae	1451	2005-12-14	Respiratory	Yes		No	IncC	A	TGGTCGACGCCT	SRR23384724	SRR23384791
30	CPO540	hybrid	Enterobacter hormaechei	190	2006-03-06	Other	Yes		No	IncC	B	TGGTCGACGCCT	SRR23384723	SRR23384790
31	CPO546	hybrid	Klebsiella pneumoniae	240	2006-06-26	Other	Yes		No	IncC	D	GGGTCGACGCCT	SRR23384719	SRR23384786
31	CPO547	hybrid	Escherichia coli	95	2006-06-26	Blood	Yes		No	IncC	D	TGGTCGACGCCT	SRR23384718	SRR23384785
32	CPO543	hybrid	Enterobacter hormaechei	175	2006-05-25	Other	Yes		No	IncC	A	TGGTCGACGCCT	SRR23384721	SRR23384788
33	CPO542	hybrid	Enterobacter hormaechei	114	2006-05-01	Respiratory	Yes		No	IncC	B	TGGTTGACGCCT	SRR23384722	SRR23384789
34	CPO545	hybrid	Pseudomonas aeruginosa	111	2006-06-14	Other	Yes		No	Chromosome			SRR23384720	SRR23384787
35	CPO552	hybrid	Enterobacter hormaechei	114	2006-12-29	Skin and soft tissue	Yes		No	IncC	A	TGGTCGACGCCT	SRR23384717	SRR23384784
36	CPO163	hybrid	Serratia marcescens	Lineage 1	2012-01-31	Other	No		No	IncC	A	TGGTCGACGCCT	SRR23384558	SRR23384621
37	CPO554	hybrid	Klebsiella pneumoniae	617	2007-02-09	Other	Yes		No	IncC	A	TGGTCGACGCCT	SRR23384716	SRR23384783
37	CPO555	illumina	Serratia marcescens	Lineage 1	2007-02-13	Respiratory			No	IncC			SRR23384677	NA
38	CPO180	hybrid	Pseudomonas aeruginosa	111	2010-06-16	Urine	Yes		No	Chromosome			SRR23384548	SRR23384610
39	CPO563	illumina	Serratia marcescens	Lineage 1	2007-07-02	Blood			No	IncC			SRR23384676	NA
40	CPO111	hybrid	Pseudomonas aeruginosa	111	2009-06-07	Skin and soft tissue	No		No	Chromosome			SRR23384746	SRR23384644
41	CPO093	hybrid	Enterobacter hormaechei	175	2018-01-13	Urine	Yes		No	IncL/M	G	GGGTCGACGCCT	SRR23384516	SRR23384653
42	CPO109	hybrid	Klebsiella pneumoniae	20	2008-12-19	Skin and soft tissue	Yes		Yes	Chromosome	10	TGGTCGACGCCT	SRR23384882	SRR23384710
43	CPO229	illumina	Enterobacter hormaechei	93	2019-05-10	Rectal swab			Yes	IncHI2A type 2			SRR23384866	NA
43	CPO242	illumina	Enterobacter hormaechei	93	2019-06-07	Respiratory			Yes	IncHI2A type 2			SRR23384863	NA
44	CPO103	illumina	Pseudomonas aeruginosa	111	2008-06-29	Urine			No	Chromosome			SRR23384762	NA
45	CPO140	hybrid	Klebsiella pneumoniae	340	2013-08-27	Other	Yes		No	IncC	D	TGGTCGACGCCT	SRR23384570	SRR23384633
46	CPO067	hybrid	Enterobacter hormaechei	114	2018-10-29	Urine	Yes		Yes	IncL/M	G	GGGTCGACGCCT	SRR23384638	SRR23384662
47	CPO105	hybrid	Serratia marcescens	Lineage 1	2008-09-24	Blood	Yes		No	IncC	B	TGGTCGACGCCT	SRR23384870	SRR23384647
48	CPO107	hybrid	Serratia marcescens	Lineage 1	2008-12-02	Skin and soft tissue	Yes		No	IncC	A	TGGTCGACGCCT	SRR23384757	SRR23384645
49	CPO185	hybrid	Serratia marcescens	Lineage 1	2009-06-22	Skin and soft tissue	Yes		No	IncC	B	TGGTCGACGCCT	SRR23384545	SRR23384607
50	CPO186	illumina	Pseudomonas aeruginosa	111	2009-09-19	Skin and soft tissue			No	Chromosome			SRR23384877	NA
51	CPO082	hybrid	Klebsiella oxytoca	178	2018-05-08	Urine	Yes		Yes	IncHI2A type 2	F	GGGTCGACGTCT	SRX9913154	SRX9913125
52	CPO251	illumina	Enterobacter hormaechei	93	2019-06-22	Rectal swab			No	IncHI2A type 2			SRR23384858	NA
53	CPO267	illumina	Enterobacter hormaechei	93	2019-11-22	Urine			Yes	IncHI2A type 2			SRR23384855	NA
53	CPO286	illumina	Enterobacter hormaechei	93	2019-11-22	Blood			Yes	IncHI2A type 2			SRR23384760	NA
54	CPO187	illumina	Pseudomonas aeruginosa	111	2009-11-16	Respiratory			No	Chromosome			SRR23384876	NA
62	CPO570	illumina	Pseudomonas aeruginosa	111	2007-11-23	Other			No	Chromosome			SRR23384675	NA
63	CPO098	hybrid	Enterobacter hormaechei	93	2017-11-21	Rectal swab	Yes		Yes	Chromosome	F	GGGTCGACGTCT	SRR23384792	SRR23384652
64	CPO181	illumina	Pseudomonas aeruginosa	111	2010-10-02	Urine			No	Chromosome			SRR23384879	NA
65	CPO156	hybrid	Serratia marcescens	Lineage 1	2014-03-13	Urine	Yes		No	IncC	A	TGGTCGACGCCT	SRR23384561	SRR23384624
66	CPO009	hybrid	Enterobacter hormaechei	114	2019-02-02	Rectal swab	Yes		Yes	IncFIA/IncFIB/IncP	B	TGGTCGACGCCT	SRX9913146	SRX9913172
67	CPO253	hybrid	Serratia marcescens	Lineage 2	2019-07-08	Respiratory	Yes		No	IncC	A	TGGTCGACGCCT	SRR23384847	SRR23384598
68	CPO053	hybrid	Enterobacter hormaechei	114	2018-12-11	Rectal swab	Yes	blaNDM-7	Yes	IncFIA/IncFIB/IncP	B	TGGTCGACGCCT	SRR23384660	SRR23384664
69	CPO088	hybrid	Klebsiella oxytoca	178	2018-03-01	Rectal swab	Yes		Yes	IncHI2A type 2	F	GGGTCGACGTCT	SRX9913155	SRX9913126
70	CPO403	hybrid	Serratia marcescens	Lineage 1	2017-09-08	Urine	Yes		No	IncC	17	TGGTCGACGCCT	SRR23384819	SRR23384536
71	CPO075	hybrid	Klebsiella variicola	347	2018-06-14	Skin and soft tissue	Yes		No	IncL/M	G	GGGTCGACGCCT	SRR23384604	SRR23384658
71	CPO074	hybrid	Escherichia coli	176	2018-06-20	Skin and soft tissue	Yes		No	IncL/M	G	GGGTCGACGCCT	SRR23384615	SRR23384659
72	CPO496	hybrid	Klebsiella pneumoniae	4379	2004-11-06	Blood	Yes		No	IncC	D	TGGTCGACGCCT	SRR23384797	SRR23384514
73	CPO141	hybrid	Serratia marcescens	Lineage 1	2013-08-22	Blood	Yes		No	IncC	A	TGGTCGACGCCT	SRR23384569	SRR23384632
74	CPO072	illumina	Serratia marcescens	Lineage 1	2018-07-20	Rectal swab			No	IncC			SRR23384765	NA
75	CPO504	hybrid	Klebsiella pneumoniae	1552-1LV	2004-12-16	Blood	Yes		No	IncC	A	TGGTCGACGCCT	SRR23384796	SRR23384513
76	CPO323	illumina	Serratia marcescens	Lineage 1	2020-02-26	Rectal swab			No	IncC			SRR23384751	NA
76	CPO324	illumina	Serratia marcescens	Lineage 1	2020-02-27	Skin and soft tissue			No	IncC			SRR23384750	NA
77	CPO010	hybrid	Acinetobacter ursingii	749	2019-02-02	Rectal swab	Yes	blaOXA-58	No	Untypeable			SRR23384842	SRR23384705
78	CPO190	illumina	Enterobacter hormaechei	93	2019-02-27	Urine			Yes	IncHI2A type 2			SRR23384874	NA
78	CPO214	illumina	Enterobacter hormaechei	93	2019-03-20	Blood			Yes	IncHI2A type 2			SRR23384869	NA
79	CPO055	hybrid	Enterobacter hormaechei	93	2018-12-05	Respiratory	Yes		Yes	Chromosome	F	GGGTCGACGTCT	SRX9913148	SRX9913119
79	CPO011	hybrid	Enterobacter hormaechei	93	2019-02-01	Respiratory	Yes		Yes	IncHI2A type 2	F	GGGTCGACGTCT	SRR23384831	SRR23384704
79	CPO189	illumina	Enterobacter hormaechei	93	2019-02-25	Blood			Yes	IncHI2A type 2			SRR23384875	NA
80	CPO174	hybrid	Pseudomonas aeruginosa	111	2011-05-22	Respiratory	Yes		No	Chromosome			SRR23384552	SRR23384614
81	CPO142	hybrid	Serratia marcescens	Lineage 1	2013-06-26	Other	Yes		No	IncC	A	TGGTCGACGCCT	SRR23384568	SRR23384631
82	CPO145	hybrid	Enterobacter hormaechei	114	2013-01-11	Respiratory	Yes		Yes	IncFIA/IncFIB/IncP	C	TGGTCGACGCCT	SRX9913165	SRX9913136
83	CPO182	hybrid	Serratia marcescens	Lineage 1	2010-11-15	Skin and soft tissue	Yes		No	IncC	A	TGGTCGACGCCT	SRR23384547	SRR23384609
84	CPO183	hybrid	Serratia marcescens	Lineage 1	2010-12-25	Respiratory	Yes		No	IncC	A	TGGTCGACGCCT	SRR23384546	SRR23384608
85	CPO173	hybrid	Serratia marcescens	Lineage 1	2011-01-06	Respiratory	Yes		No	IncC	A	TGGTCGACGCCT	SRR23384554	SRR23384617
86	CPO064	hybrid	Acinetobacter nosocomialis	948	2018-11-06	Skin and soft tissue	Yes	blaOXA-58	No	Untypeable			SRR23384649	SRR23384663
87	CPO069	illumina	Serratia marcescens	Lineage 1	2018-10-07	Rectal swab			No	IncC			SRR23384766	NA
88	CPO176	hybrid	Serratia marcescens	Lineage 1	2011-12-11	Skin and soft tissue	Yes		No	IncC	A	TGGTCGACGCCT	SRR23384551	SRR23384613
89	CPO092	hybrid	Enterobacter hormaechei	93	2018-01-23	Skin and soft tissue	Yes		Yes	IncHI2A type 2	F	GGGTCGACGTCT	SRX9913157	SRX9913129
90	CPO143	illumina	Serratia marcescens	Lineage 1	2013-04-23	Skin and soft tissue			No	IncC			SRR23384883	NA
91	CPO160	hybrid	Enterobacter hormaechei	114	2013-02-26	Skin and soft tissue	Yes		No	IncFIA/IncFIB/IncP	13		SRR23384559	SRR23384622
92	CPO120	hybrid	Klebsiella oxytoca	278	2016-11-21	Blood	Yes		Yes	IncHI2A type 1	F	GGGTCGACGCCT	SRR23384682	SRR23384641
93	CPO132	hybrid	Serratia marcescens	Lineage 1	2015-08-26	Skin and soft tissue	Yes		No	IncC	A	TGGTCGACGCCT	SRR23384672	SRR23384639
94	CPO117	hybrid	Acinetobacter pittii	1037	2016-12-03	Respiratory	Yes	blaOXA-500|blaOXA-58	No	Untypeable			SRR23384693	SRR23384642
95	CPO157	hybrid	Enterobacter hormaechei	114	2014-05-24	Skin and soft tissue	Yes		No	IncFIA/IncFIB/IncP	C	TGGTCGACGCCT	SRR23384560	SRR23384623
96	CPO151	hybrid	Serratia marcescens	Lineage 1	2014-06-03	Other	Yes		No	IncC	A	TGGTCGACGCCT	SRR23384563	SRR23384626
97	CPO153	hybrid	Enterobacter hormaechei	114	2014-06-28	Blood	Yes		No	IncFIA/IncFIB/IncP	C	TGGTCGACGCCT	SRR23384562	SRR23384625
98	CPO119	hybrid	Klebsiella oxytoca	278	2016-11-22	Rectal swab	Yes		Yes	IncHI2A type 1	F	GGGTCGACACCT	SRX9913162	SRX9913133
99	CPO129	hybrid	Enterobacter hormaechei	114	2016-07-09	Urine	Yes		Yes	IncFIA/IncFIB/IncP	B	TGGTCGACGCCT	SRX9913164	SRX9913135
100	CPO136	hybrid	Klebsiella pneumoniae	340	2015-03-02	Urine	Yes		No	IncC	14		SRR23384669	SRR23384636
100	CPO137	hybrid	Pseudomonas aeruginosa	111	2015-03-02	Urine	Yes		No	Chromosome			SRR23384668	SRR23384635
101	CPO150	hybrid	Klebsiella pneumoniae	340	2014-11-26	Other	Yes		No	IncC	A	GCATCGACGCCT	SRR23384565	SRR23384628
102	CPO248	illumina	Enterobacter hormaechei	93	2019-06-13	Respiratory			Yes	IncHI2A type 2			SRR23384861	NA
103	CPO402	hybrid	Serratia marcescens	Lineage 1	2017-08-22	Respiratory	Yes		No	IncC	A	TGGTCGACGCCT	SRR23384820	SRR23384537
104	CPO147	hybrid	Pseudomonas aeruginosa	111	2014-12-29	Urine	Yes		No	Chromosome			SRR23384567	SRR23384630
105	CPO287	illumina	Enterobacter hormaechei	114	2019-11-27	Rectal swab			Yes	IncFIA/IncFIB/IncP			SRR23384759	NA
106	CPO128	illumina	Klebsiella pneumoniae	27	2016-08-19	Skin and soft tissue			No	IncC			SRR23384761	NA
107	CPO243	hybrid	Klebsiella michiganensis	84	2019-06-11	Respiratory	Yes		Yes	IncHI2A type 1	23	GGGTCGACGCCT	SRR23384849	SRR23384600
107	CPO249	hybrid	Klebsiella michiganensis	84	2019-06-12	Rectal swab	Yes		Yes	IncHI2A type 1	7	GGGTCGACGCCT	SRR23384848	SRR23384599
108	CPO123	hybrid	Enterobacter hormaechei	114	2016-10-17	Urine	Yes		Yes	IncL/M	G	GGGTCGACGCCT	SRR23384673	SRR23384640
109	CPO116	hybrid	Klebsiella michiganensis	50	2016-12-21	Urine	Yes		Yes	IncHI2A type 1	F	GGGTCGACGTCT	SRX9913160	SRX9913131
110	CPO071	hybrid	Klebsiella variicola	3081	2018-08-06	Rectal swab	Yes		No	IncL/M	24	GGGTCGACGCCT	SRR23384627	SRR23384661
111	CPO094	hybrid	Enterobacter hormaechei	190	2018-11-08	Skin and soft tissue	Yes		Yes	IncHI2A type 1	F	GGGTCGACGTCT	SRX9913159	SRX9913130
112	CPO400	illumina	Enterobacter hormaechei	114	2017-03-17	Urine			Yes	IncFIA/IncFIB/IncP			SRR23384732	NA
113	CPO399	hybrid	Enterobacter hormaechei	93	2017-02-28	Other	Yes		Yes	IncHI2A type 2	F	GGGTCGACGTCT	SRX9913171	SRX9913142
114	CPO397	hybrid	Serratia marcescens	Lineage 1	2017-02-22	Other	Yes		No	IncC	A	TGGTCGACGCCT	SRR23384539	SRR23384573
115	CPO401	hybrid	Serratia marcescens	Lineage 1	2017-05-28	Urine	Yes		No	IncC	A	TGGTCGACGCCT	SRR23384538	SRR23384572
116	CPO386	hybrid	Enterobacter hormaechei	190	2020-06-29	Rectal swab	Yes		Yes	IncHI2A type 1	9	GGGTCGACGTCT	SRR23384553	SRR23384707
116	CPO389	illumina	Enterobacter hormaechei	190	2020-07-05	Blood			Yes	IncHI2A type 1			SRR23384733	NA
117	CPO056	hybrid	Enterobacter hormaechei	93	2018-12-05	Rectal swab	Yes		Yes	IncHI2A type 2	F	GGGTCGACGTCT	SRR23384822	SRR23384712
117	CPO008	illumina	Enterobacter hormaechei	93	2019-02-05	Rectal swab			Yes	IncHI2A type 2			SRR23384777	NA
118	CPO216	illumina	Enterobacter hormaechei	190	2019-03-21	Rectal swab			Yes	IncHI2A type 1			SRR23384868	NA
118	CPO280	illumina	Enterobacter hormaechei	190	2019-11-14	Respiratory			Yes	IncHI2A type 1			SRR23384853	NA
119	CPO052	hybrid	Enterobacter hormaechei	93	2018-12-13	Skin and soft tissue	Yes		Yes	IncHI2A type 2	F	GGGTCGACGTCT	SRX9913145	SRX9913182
119	CPO191	illumina	Enterobacter hormaechei	93	2019-02-26	Urine			Yes	IncHI2A type 2			SRR23384873	NA
120	CPO023	hybrid	Escherichia coli	2144	2019-01-23	Rectal swab	Yes		No	IncL/M	18	GGGTCGACGCCT	SRR23384799	SRR23384700
121	CPO203	illumina	Enterobacter hormaechei	190	2019-03-12	Urine			Yes	IncHI2A type 1			SRR23384872	NA
121	CPO210	illumina	Enterobacter hormaechei	190	2019-03-16	Skin and soft tissue			Yes	IncHI2A type 1			SRR23384871	NA
122	CPO076	hybrid	Citrobacter freundii	16	2018-06-05	Rectal swab	Yes		Yes	Chromosome	F	GGGTCGACGCCT	SRR23384616	SRR23384711
123	CPO078	hybrid	Klebsiella michiganensis	231	2018-06-04	Urine	Yes		No	IncL/M	G	GGGTCGACGCCT	SRR23384593	SRR23384657
124	CPO079	hybrid	Klebsiella pneumoniae	27	2018-05-27	Rectal swab	Yes		No	IncL/M	G	GGGTCGACGCCT	SRR23384582	SRR23384656
125	CPO044	hybrid	Enterobacter hormaechei	190	2018-12-22	Rectal swab	Yes		Yes	IncHI2A type 1	F	GGGTCGACGTCT	SRX9913138	SRX9913178
126	CPO004	illumina	Escherichia coli	2520	2019-02-08	Rectal swab			Yes	IncHI2A type 2			SRR23384778	NA
127	CPO073	illumina	Enterobacter hormaechei	93	2018-06-28	Rectal swab			Yes	IncHI2A type 2			SRR23384764	NA
128	CPO013	hybrid	Enterobacter hormaechei	190	2019-02-01	Rectal swab	Yes		Yes	IncHI2A type 1	F	GGGTCGACGTCT	SRR23384823	SRR23384713
128	CPO221	hybrid	Klebsiella pneumoniae	1905	2019-04-12	Blood	Yes		Yes	IncHI2A type 1	8	GGGTCGACGTCT	SRR23384543	SRR23384605
128	CPO224	hybrid	Klebsiella pneumoniae	1905	2019-04-12	Blood	Yes		Yes	IncHI2A type 1	8	GGGTCGACGTCT	SRR23384541	SRR23384603
128	CPO263	hybrid	Escherichia coli	176	2019-10-22	Respiratory	Yes		Yes	IncHI2A type 1	F	GGGTCGACGTCT	SRR23384839	SRR23384590
129	CPO051	hybrid	Enterobacter hormaechei	93	2018-12-17	Intra-abdominal	Yes		Yes	IncHI2A type 2	F	GGGTCGACGTCT	SRX9913144	SRX9913181
130	CPO045	hybrid	Klebsiella grimontii	300	2018-12-20	Rectal swab	Yes		No	IncL/M	G	GGGTCGACGCCT	SRR23384714	SRR23384666
130	CPO046	hybrid	Escherichia coli	1312	2018-12-20	Rectal swab	Yes		No	IncL/M	G	GGGTCGACGCCT	SRR23384703	SRR23384665
131	CPO016	illumina	Enterobacter hormaechei	93	2019-01-30	Rectal swab			Yes	IncHI2A type 2			SRR23384775	NA
131	CPO002	illumina	Enterobacter hormaechei	93	2019-02-14	Skin and soft tissue			Yes	IncHI2A type 2			SRR23384780	NA
132	CPO259	illumina	Enterobacter hormaechei	190	2019-07-24	Respiratory			Yes	IncHI2A type 1			SRR23384857	NA
132	CPO298	illumina	Enterobacter hormaechei	190	2019-12-19	Respiratory			Yes	IncHI2A type 1			SRR23384755	NA
132	CPO338	illumina	Enterobacter hormaechei	190	2020-04-24	Blood			Yes	IncHI2A type 1			SRR23384749	NA
132	CPO353	illumina	Enterobacter hormaechei	190	2020-05-31	Other			Yes	IncHI2A type 1			SRR23384745	NA
133	CPO054	illumina	Enterobacter hormaechei	114	2018-12-08	Rectal swab			Yes	IncFIA/IncFIB/IncP			SRR23384767	NA
134	CPO068	hybrid	Enterobacter hormaechei	190	2018-10-27	Skin and soft tissue	Yes		Yes	IncHI2A type 1	F	GGGTCGACGTCT	SRX9913153	SRX9913124
135	CPO029	hybrid	Enterobacter hormaechei	190	2019-01-21	Respiratory	Yes		Yes	IncHI2A type 1	21	GGGTCGACGTCT	SRX9913169	SRX9913175
135	CPO024	illumina	Enterobacter hormaechei	190	2019-01-23	Rectal swab			Yes	IncHI2A type 1			SRR23384773	NA
136	CPO066	hybrid	Enterobacter hormaechei	190	2018-11-07	Urine	Yes		Yes	IncHI2A type 1	F	GGGTCGATGTCT	SRX9913152	SRX9913123
137	CPO049	hybrid	Enterobacter hormaechei	93	2018-12-19	Skin and soft tissue	Yes		Yes	IncHI2A type 2	F	GGGTCGACGTCT	SRX9913143	SRX9913179
137	CPO050	illumina	Enterobacter hormaechei	93	2018-12-19	Rectal swab			Yes	IncHI2A type 2			SRR23384768	NA
137	CPO014	illumina	Enterobacter hormaechei	93	2019-01-30	Respiratory			Yes	IncHI2A type 2			SRR23384776	NA
138	CPO328	hybrid	Klebsiella variicola	1582	2020-03-07	Respiratory	Yes		No	IncC	E	TGGTCGGCGCCT	SRR23384832	SRR23384583
139	CPO033	illumina	Enterobacter hormaechei	190	2019-02-21	Skin and soft tissue			Yes	IncHI2A type 1			SRR23384772	NA
140	CPO021	hybrid	Klebsiella variicola	3206	2019-01-24	Rectal swab	Yes		No	IncL/M	G	GGGTCGACGCCT	SRR23384810	SRR23384701
141	CPO042	hybrid	Enterobacter hormaechei	190	2018-12-24	Rectal swab	Yes		Yes	IncHI2A type 1	F	GGGTCGACGTCT	SRX9913127	SRX9913177
142	CPO254	hybrid	Escherichia coli	176	2019-07-18	Blood	Yes		Yes	IncHI2A type 1	F	GGGTCGACGTCT	SRR23384846	SRR23384597
143	CPO369	illumina	Enterobacter hormaechei	190	2020-06-18	Rectal swab			Yes	IncHI2A type 1			SRR23384739	NA
144	CPO241	illumina	Enterobacter hormaechei	190	2019-06-06	Rectal swab			Yes	IncHI2A type 1			SRR23384864	NA
144	CPO250	illumina	Enterobacter hormaechei	190	2019-06-17	Urine			Yes	IncHI2A type 1			SRR23384860	NA
144	CPO256	hybrid	Enterobacter hormaechei	190	2019-07-21	Rectal swab	Yes		Yes	IncHI2A type 1	F	GGGTCGACGTCT	SRR23384844	SRR23384595
145	CPO234	hybrid	Enterobacter hormaechei	114	2019-05-28	Rectal swab	Yes		Yes	IncFIA/IncFIB/IncP	15		SRR23384564	SRR23384708
145	CPO235	hybrid	Escherichia coli	155	2019-05-28	Rectal swab	Yes		Yes	IncHI2A type 2	F	GGGATGACGTCT	SRR23384852	SRR23384602
146	CPO239	hybrid	Enterobacter cloacae	24	2019-06-04	Rectal swab	Yes		No	IncC	E	TGGTCGACGCCT	SRR23384850	SRR23384601
147	CPO312	illumina	Enterobacter hormaechei	93	2020-02-01	Respiratory			No	IncHI2A type 2			SRR23384752	NA
148	CPO264	illumina	Enterobacter hormaechei	93	2019-10-23	Rectal swab			Yes	IncHI2A type 2			SRR23384856	NA
148	CPO285	illumina	Enterobacter hormaechei	93	2019-11-19	Urine			Yes	IncHI2A type 2			SRR23384851	NA
149	CPO255	hybrid	Enterobacter hormaechei	133	2019-07-17	Rectal swab	Yes		Yes	IncC	B	TGGTCGACGCCT	SRR23384845	SRR23384596
150	CPO260	hybrid	Citrobacter freundii	150	2019-08-21	Rectal swab	Yes		No	IncC	E	GGGTCGACGCCT	SRR23384843	SRR23384594
150	CPO261	hybrid	Klebsiella pneumoniae	661	2019-08-21	Rectal swab	Yes		No	IncC	E	TGGTCGACGCCT	SRR23384841	SRR23384592
150	CPO262	hybrid	Klebsiella michiganensis	29	2019-08-21	Rectal swab	Yes		No	IncC	E	GGGTCGACGCCT	SRR23384840	SRR23384591
150	CPO272	hybrid	Enterobacter chengduensis	1065	2019-09-16	Skin and soft tissue	Yes		Yes	IncC	E	TGGTCGACGCCT	SRR23384838	SRR23384589
151	CPO278	illumina	Enterobacter hormaechei	93	2019-11-13	Rectal swab			Yes	IncHI2A type 2			SRR23384854	NA
151	CPO291	illumina	Enterobacter hormaechei	93	2019-11-28	Urine			Yes	IncHI2A type 2			SRR23384758	NA
151	CPO292	illumina	Enterobacter hormaechei	93	2019-11-29	Respiratory			Yes	IncHI2A type 2			SRR23384756	NA
152	CPO344	illumina	Enterobacter hormaechei	190	2020-05-03	Blood			Yes	IncHI2A type 1			SRR23384748	NA
152	CPO335	hybrid	Enterobacter hormaechei	190	2020-05-06	Rectal swab	Yes		Yes	IncHI2A type 1	F	GGGTCGACGTCT	SRR23384830	SRR23384581
153	CPO303	illumina	Enterobacter hormaechei	93	2019-11-28	Rectal swab			Yes	IncHI2A type 2			SRR23384754	NA
153	CPO301	hybrid	Klebsiella variicola	361-2LV	2019-12-20	Rectal swab	No		Yes	IncHI2A type 2	F	GGGATTACGTCT	SRR23384836	SRR23384587
153	CPO302	hybrid	Citrobacter amalonaticus		2019-12-20	Rectal swab	Yes		Yes	IncHI2A type 2	F	GGGTCTACGTCT	SRR23384835	SRR23384586
154	CPO320	hybrid	Enterobacter hormaechei	93	2020-02-23	Rectal swab	Yes		Yes	IncHI2A type 2	F	GGGTCGACGTCT	SRR23384834	SRR23384585
154	CPO321	hybrid	Klebsiella variicola	1582	2020-02-23	Rectal swab	Yes		No	IncL/M	G	GGGTCGACGCCT	SRR23384833	SRR23384584
154	CPO337	hybrid	Enterobacter hormaechei	93	2020-04-22	Urine	Yes		Yes	IncHI2A type 2	F	GGGTCGACGTCT	SRR23384829	SRR23384580
155	CPO355	hybrid	Escherichia coli	38	2020-05-28	Rectal swab	Yes		No	IncL/M	G	GGGTCGACGCCT	SRR23384828	SRR23384579
155	CPO356	hybrid	Klebsiella pneumoniae	873	2020-05-28	Rectal swab	Yes		No	IncL/M	G	GGGTCGACGCCT	SRR23384827	SRR23384578
156	CPO305	illumina	Serratia marcescens	Lineage 1	2020-01-07	Skin and soft tissue			No	IncC			SRR23384753	NA
157	CPO360	illumina	Enterobacter hormaechei	190	2020-06-04	Rectal swab			Yes	IncHI2A type 1			SRR23384744	NA
157	CPO362	illumina	Enterobacter hormaechei	190	2020-06-06	Blood			Yes	IncHI2A type 1			SRR23384743	NA
158	CPO347	illumina	Serratia marcescens	Lineage 1	2020-05-16	Skin and soft tissue			No	IncC			SRR23384747	NA
159	CPO365	illumina	Enterobacter hormaechei	190	2020-06-11	Rectal swab			Yes	IncHI2A type 1			SRR23384742	NA
159	CPO367	illumina	Enterobacter hormaechei	190	2020-06-15	Urine			Yes	IncHI2A type 1			SRR23384741	NA
160	CPO405	illumina	Serratia marcescens	Lineage 1	2020-07-31	Respiratory			No	IncC			SRR23384731	NA
160	CPO422	hybrid	Serratia marcescens	Lineage 1	2020-08-08	Other	Yes		No	IncC	A	TGGTCGACGCCT	SRR23384816	SRR23384533
161	CPO019	hybrid	Enterobacter hormaechei	190	2019-01-26	Urine	Yes		Yes	IncHI2A type 1	F	GGGTCGACGTCT	SRX9913158	SRX9913174
162	CPO134	hybrid	Pseudomonas aeruginosa	111	2015-04-26	Urine	Yes		No	Chromosome			SRR23384670	SRR23384637
163	CPO086	hybrid	Pseudomonas aeruginosa	111	2018-04-10	Urine	Yes		No	Chromosome			SRR23384527	SRR23384654
164	CPO526	hybrid	Escherichia coli	12	2005-06-24	Urine	Yes		No	IncC	B	GGGTCGACGCCT	SRR23384727	SRR23384885
165	CPO505	illumina	Serratia marcescens	Lineage 1	2005-01-02	Other		blaOXA-58	No	IncC			SRR23384689	NA
166	CPO040	hybrid	Enterobacter hormaechei	190	2018-12-29	Urine	Yes		Yes	IncHI2A type 1	F	GGGTCGACGTCT	SRX9913180	SRX9913176
167	CPO089	hybrid	Enterobacter hormaechei	93	2018-02-27	Rectal swab	Yes		Yes	IncHI2A type 2	F	GGGTCGACGTCT	SRX9913156	SRX9913128
168	CPO240	illumina	Serratia marcescens	Lineage 1	2019-06-06	Rectal swab			No	IncC			SRR23384865	NA
169	CPO458	hybrid	Serratia marcescens	Lineage 1	2002-08-27	Urine	Yes		No	IncC	B	TGGTCGACGCCT	SRR23384814	SRR23384531
170	CPO081	hybrid	Enterobacter hormaechei	177	2018-06-04	Urine	Yes		Yes	IncHI2A type 1	16	GGGTCGACGTCT	SRR23384571	SRR23384655
171	CPO121	hybrid	Klebsiella oxytoca	278	2016-11-15	Urine	Yes		Yes	IncHI2A type 1	5	GGGTCGACACCT	SRX9913163	SRX9913134
172	CPO003	illumina	Enterobacter hormaechei	190	2019-02-09	Rectal swab			Yes	IncHI2A type 1			SRR23384779	NA
172	CPO220	illumina	Enterobacter hormaechei	190	2019-04-04	Urine			Yes	IncHI2A type 1			SRR23384867	NA
172	CPO244	illumina	Enterobacter hormaechei	190	2019-06-12	Blood			Yes	IncHI2A type 1			SRR23384862	NA
173	CPO101	hybrid	Serratia marcescens	Lineage 1	2008-03-29	Respiratory	Yes		No	IncC	B	TGGTCGACGCCT	SRR23384770	SRR23384650
174	CPO017	hybrid	Enterobacter hormaechei	93	2019-01-30	Rectal swab	Yes		Yes	IncHI2A type 2	F	GGGTCGACGTCT	SRX9913147	SRX9913173
174	CPO006	hybrid	Enterobacter hormaechei	190	2019-02-06	Respiratory	Yes		Yes	IncHI2A type 1	F	GGGTCGACGTCT	SRR23384542	SRR23384706
175	CPO062	hybrid	Enterobacter hormaechei	190	2018-11-16	Rectal swab	Yes		Yes	IncHI2A type 1	7	GGGTCGACGTCT	SRX9913151	SRX9913122
176	CPO175	illumina	Pseudomonas aeruginosa	111	2011-08-28	Blood			No	Chromosome			SRR23384880	NA
177	CPO112	hybrid	Klebsiella variicola	2551	2017-01-26	Urine	Yes		No	IncL/M	G	GGGTCGACGCCT	SRR23384735	SRR23384643
178	CPO506	hybrid	Pseudomonas aeruginosa	111	2005-01-16	Skin and soft tissue	Yes		No	Chromosome			SRR23384795	SRR23384512
179	CPO161	hybrid	Klebsiella pneumoniae	4379	2013-03-27	Urine	Yes		Yes	IncC	11		SRX9913166	SRX9913137
180	CPO368	illumina	Enterobacter hormaechei	190	2020-06-17	Rectal swab			Yes	IncHI2A type 1			SRR23384740	NA
180	CPO370	illumina	Enterobacter hormaechei	190	2020-06-25	Blood			Yes	IncHI2A type 1			SRR23384738	NA
181	CPO477	hybrid	Klebsiella pneumoniae	1109	2004-07-07	Urine	Yes		No	IncC	20	TGGTCGACGCCT	SRR23384806	SRR23384523
182	CPO566	hybrid	Pseudomonas aeruginosa	111	2007-10-11	Other	Yes		No	Chromosome			SRR23384715	SRR23384782
183	CPO022	illumina	Enterobacter hormaechei	114	2019-01-24	Rectal swab			Yes	IncFIA/IncFIB/IncP			SRR23384774	NA
184	CPO361	hybrid	Enterobacter hormaechei	190	2020-06-04	Respiratory	Yes		Yes	IncHI2A type 1	F	GGGTCGACGTCT	SRR23384826	SRR23384577
184	CPO385	illumina	Enterobacter hormaechei	190	2020-06-23	Rectal swab			Yes	IncHI2A type 1			SRR23384734	NA
185	CPO102	illumina	Pseudomonas aeruginosa	111	2008-05-30	Urine			No	Chromosome			SRR23384763	NA
186	CPO167	hybrid	Serratia marcescens	Lineage 1	2012-04-28	Urine	Yes		No	IncC	A	TGGTCGACGCCT	SRR23384556	SRR23384619
187	CPO149	hybrid	Serratia marcescens	Lineage 1	2014-11-27	Intra-abdominal	Yes		No	IncC	B	TGGTCGACGCCT	SRR23384566	SRR23384629
188	CPO519	hybrid	Acinetobacter baumannii	779-1LV	2005-03-25	Other	Yes		No	Untypeable			SRR23384793	SRR23384510
189	CPO184	illumina	Pseudomonas aeruginosa	111	2009-06-23	Other			No	Chromosome			SRR23384878	NA
190	CPO170	hybrid	Pseudomonas aeruginosa	111	2012-10-03	Wound	Yes		No	Chromosome			SRR23384555	SRR23384618
191	CPO060	hybrid	Enterobacter hormaechei	190	2018-12-05	Rectal swab	Yes		Yes	Chromosome	F	GGGTCGACGTCT	SRX9913150	SRX9913121
192	CPO371	hybrid	Citrobacter freundii	492	2020-06-18	Rectal swab	Yes	blaNDM-7	Yes	IncHI2A type 1	19	GGGTCGACACCT	SRR23384825	SRR23384576
193	CPO429	hybrid	Klebsiella aerogenes	35-1LV	2020-10-09	Urine	Yes	blaNDM-1	No	IncL/M	22	GGGTCGACGCCT	SRR23384815	SRR23384532
194	CPO474	hybrid	Enterobacter hormaechei	108	2004-06-18	Other	Yes		No	IncC	B	TGGTCGACGCCT	SRR23384808	SRR23384525
195	CPO470	illumina	Pseudomonas aeruginosa	111	2004-05-06	Urine			No	Chromosome			SRR23384696	NA
196	CPO497	illumina	Pseudomonas aeruginosa	111	2004-11-27	Respiratory			No	Chromosome			SRR23384692	NA
197	CPO503	illumina	Pseudomonas aeruginosa	111	2004-12-11	Blood			No	Chromosome			SRR23384690	NA
198	CPO509	illumina	Pseudomonas aeruginosa	111	2005-02-01	Skin and soft tissue			No	Chromosome			SRR23384688	NA
199	CPO510	illumina	Pseudomonas aeruginosa	111	2005-02-06	Urine			No	Chromosome			SRR23384687	NA
200	CPO512	illumina	Pseudomonas aeruginosa	111	2005-02-19	Respiratory			No	Chromosome			SRR23384686	NA
201	CPO514	illumina	Pseudomonas aeruginosa	111	2005-03-07	Blood			No	Chromosome			SRR23384685	NA
202	CPO523	illumina	Pseudomonas aeruginosa	111	2005-05-07	Skin and soft tissue			Yes	Chromosome			SRR23384683	NA
203	CPO528	illumina	Pseudomonas aeruginosa	111	2005-07-12	Skin and soft tissue			No	Chromosome			SRR23384681	NA
N/A	CPO188	hybrid	Klebsiella pneumoniae	281	2009-11-20	Other	Yes		No	IncC	B	TGGTCGACGCCT	SRR23384544	SRR23384606
N/A	CPO178	hybrid	Klebsiella pneumoniae	4379	2010-02-02	Other	Yes		Yes	IncC	D	TGGTCGACGCCT	SRX9913170	SRX9913141
N/A	CPO179	hybrid	Enterobacter cloacae	24	2010-05-15	Other	Yes		No	IncFIB	A	TGGTCGACGCCT	SRR23384549	SRR23384611
N/A	CPO177	hybrid	Enterobacter hormaechei	114	2011-12-30	Other	Yes		No	IncFIB	A	TGGTCGACGCCT	SRR23384550	SRR23384612
N/A	CPO165	hybrid	Enterobacter hormaechei	114	2012-03-04	Other	Yes		No	IncFIA/IncFIB/IncP	C	TGGTCGACGCCT	SRR23384557	SRR23384620
N/A	CPO166	hybrid	Enterobacter hormaechei	114	2012-03-23	Other	Yes		Yes	IncFIA/IncFIB/IncP	B	TGGTCGACGCCT	SRX9913167	SRX9913139
N/A	CPO171	hybrid	Enterobacter hormaechei	114	2012-10-05	Other	Yes		Yes	IncFIA/IncFIB/IncP	B	TGGTCGACGCTC	SRX9913168	SRX9913140
N/A	CPO037	hybrid	Serratia marcescens	Lineage 2	2019-01-03	Sink swab	Yes		No	IncC	A	TGGTCGACGCCT	SRR23384725	SRR23384698
N/A	CPO038	illumina	Serratia marcescens	Lineage 2	2019-01-03	Sink swab			No	IncC			SRR23384771	NA
N/A	CPO039	illumina	Serratia marcescens	Lineage 1	2019-01-03	Sink swab			No	IncC			SRR23384769	NA
N/A	CPO284	hybrid	Serratia marcescens	Lineage 1	2019-11-14	Sink swab	Yes		No	IncC	B	TGGTCGACGCCT	SRR23384837	SRR23384588
N/A	CPO373	hybrid	Serratia marcescens	Lineage 2	2020-03-11	Sink swab	Yes		No	IncC	A	TGGTCGACGCCT	SRR23384824	SRR23384575
N/A	CPO377	illumina	Serratia marcescens	Lineage 1	2020-03-11	Sink swab			No	IncC			SRR23384737	NA
N/A	CPO382	illumina	Serratia marcescens	Lineage 1	2020-03-11	Sink swab			No	IncC			SRR23384736	NA
N/A	CPO395	hybrid	Enterobacter hormaechei	190	2020-06-23	Sink swab	Yes		Yes	IncHI2A type 1	F	GGGATGACGTCT	SRR23384540	SRR23384574
N/A	CPO410	hybrid	Serratia marcescens	Lineage 2	2020-06-30	Sink swab	Yes		No	IncC	A	TGGTCGACGCCT	SRR23384818	SRR23384535
N/A	CPO411	illumina	Serratia marcescens	Lineage 1	2020-06-30	Sink swab		blaKPC-2	No	IncC			SRR23384730	NA
N/A	CPO417	hybrid	Serratia marcescens	Lineage 1	2020-07-14	Sink swab	Yes		No	IncC	B	TGGTCGACGCCT	SRR23384817	SRR23384534
